# Late Pleistocene polar bear genomes reveal the timing of allele fixation in key genes associated with Arctic adaptation

**DOI:** 10.1101/2023.11.30.569368

**Authors:** Yulin Sun, Eline D. Lorenzen, Michael V. Westbury

## Abstract

The polar bear (*Ursus maritimus*) occupies a relatively narrow ecological niche, with many characteristics adapted for cold temperatures, movement across snow, ice and open water, and for consuming highly lipid-dense prey species. The divergence of polar bears from brown bears (*Ursus arctos*) and their adaptation to their Arctic lifestyle is a well-known example of rapid evolution. Previous research investigating whole genomes uncovered genomic regions containing an array of key genes highly differentiated between polar and brown bears, many of which were linked to the novel Arctic environment. Further research suggested fixed alleles in these genes arose from selection on both standing variation and *de novo* mutations in the evolution of polar bears. Here, we reevaluate these findings by incorporating more genomic data from previously unavailable polar and brown bear populations, and assess the timing of allele fixation by utilising the genomes of two Late Pleistocene polar bears (aged 130-100,000 years old and 100-70,000 years old). Contrary to previous results, we found no evidence for alleles fixed in all polar bears within these key genes arising from *de novo* mutation. Most alleles fixed in modern polar bears were also fixed in the Late Pleistocene bears, suggesting selection occurred prior to 70,000 years ago. However, some sites fixed in modern polar bears were not fixed in the Late Pleistocene bears, including at sites within APOB, LYST, and TTN. The functions of these three genes are associated with the cardiovascular functions, metabolism, and pigmentation, suggesting that selection may have acted on different loci at different times.
