## Supplementary tables for "Late Pleistocene polar bear genomes reveal the timing of allele fixation in key genes associated with Arctic adaptation"

### Sheet: Table S1
Gene name	Gene Position	Strand	Gene_Exon	Chromosome	Genome Position	AA position	Polar bears			Brown bears				Ref Base	Alt Base	Bruno	Poolepynten	Giant Panda	Spectacled Bear	Reference codon	Alternative codon	Human amino acid	Giant panda amino acid	Alternative amino acid	Polar bear amino acid	Human AA position
							R	A	Proportion of total individuals with coverage	R	A	Proportion of alternative/all sites	Proportion of total individuals with coverage
ABCC6	1017	-	9	ChrB11	97068940	339	156	0	0.655462	186	62	0.25	0.918519	T	C	TT	TT	NN	CC	ATA	ATG	I	M	M	I	339
AIM1	2918	-	4	ChrB16	58961415	973	134	0	0.563025	173	75	0.302419	0.918519	C	T	CC	CC	TT	TT	AGC	AAC	N	N	N	S	867
AIM1	1978	-	4	ChrB16	58962355	660	128	0	0.537815	98	42	0.3	0.518519	A	C	AA	AA	CC	NN	TTG	GTG	V	V	V	L	556
AIM1	1907	-	4	ChrB16	58962426	636	144	0	0.605042	154	100	0.393701	0.940741	G	T	GG	NN	TT	TT	CCC	CAC	R	H	H	P	532
AIM1	1548	-	4	ChrB16	58962785	516	144	0	0.605042	183	71	0.279528	0.940741	G	C	GG	GG	CC	CC	AAC	AAG	E	K	K	N	411
AIM1	324	-	2	ChrB16	58969024	108	128	0	0.537815	127	133	0.511538	0.962963	G	C	GG	GG	CC	CC	GAC	GAG	D	-	E	D	36
APOB	1169	+	10	ChrB13	101386394	390	164	0	0.689076	195	61	0.238281	0.948148	G	A	GG	GG	AA	AA	AGT	AAT	N	N	N	S	404
APOB	1597	+	13	ChrB13	101387842	533	132	0	0.554622	179	79	0.306202	0.955556	A	G	GG	GG	GG	GG	ATT	GTT	T	V	V	I	547
APOB	2533	+	17	ChrB13	101392012	845	160	0	0.672269	187	69	0.269531	0.948148	G	A	GG	GG	NN	AA	GGG	AGG	K	R	R	G	859
APOB	3577	+	23	ChrB13	101400447	1193	176	0	0.739496	191	71	0.270992	0.97037	G	A	GA	GG	AA	AA	GTG	ATG	M	M	M	V	1206
APOB	3774	+	24	ChrB13	101401119	1258	172	0	0.722689	136	46	0.252747	0.674074	G	C	GC	GG	CC	CC	TTG	TTC	F	F	F	L	1271
APOB	6397	+	26	ChrB13	101405199	2133	186	0	0.781513	130	128	0.496124	0.955556	A	G	AG	AA	GG	GG	ACA	GCA	T	A	A	T	2146
APOB	6836	+	26	ChrB13	101405638	2279	170	0	0.714286	144	118	0.450382	0.97037	T	C	TC	TT	CC	CC	GTT	GCT	I	A	A	V	2292
APOB	7272	+	26	ChrB13	101406074	2424	166	0	0.697479	135	119	0.468504	0.940741	G	T	GT	GG	TT	TT	GAG	GAT	D	D	D	E	2437
APOB	9292	+	26	ChrB13	101408094	3098	164	0	0.689076	159	101	0.388462	0.962963	G	A	GA	GG	AA	AA	GCT	ACT	M	T	T	A	3111
APOB	11698	+	29	ChrB13	101411960	3900	172	0	0.722689	195	57	0.22619	0.933333	C	G	CC	CC	AA	AA	CTA	GTA	I	I	V	L	4038
COL5A3	821	+	6	ChrB18	92734448	274	178	0	0.747899	190	68	0.263566	0.955556	T	C	TT	TT	CC	CC	ATG	ACG	T	T	T	M	272
COL5A3	4531	+	63	ChrB18	92759316	1511	126	0	0.529412	182	50	0.215517	0.859259	A	G	AA	AA	NN	GG	ACA	GCA	-	A	A	T	1505
LYST	9262	-	37	ChrB07	53343952	3088	144	0	0.605042	188	54	0.22314	0.896296	C	T	CC	CC	NN	TT	GTC	ATC	I	I	I	V	3089
LYST	8924	-	33	ChrB07	53356301	2975	158	0	0.663866	156	56	0.264151	0.785185	T	C	TT	TT	NN	CC	CAG	CGG	R	R	R	Q	2976
LYST	8093	-	28	ChrB07	53367828	2698	164	0	0.689076	184	72	0.28125	0.948148	C	T	CC	CC	TT	TT	AGT	AAT	N	N	N	S	2699
LYST	5879	-	18	ChrB07	53393450	1960	146	0	0.613445	188	74	0.282443	0.97037	T	C	TT	TC	CC	CC	CAA	CGA	Q	R	R	Q	1961
LYST	2645	-	4	ChrB07	53433739	882	170	0	0.714286	184	72	0.28125	0.948148	C	T	TT	TC	TT	TT	TGT	TAT	Y	Y	Y	C	882
LYST	2300	-	3	ChrB07	53435543	767	170	0	0.714286	155	105	0.403846	0.962963	C	T	CC	CC	TT	TT	CGG	CAG	Q	Q	Q	R	767
LYST	2120	-	3	ChrB07	53435723	707	174	0	0.731092	192	70	0.267176	0.97037	T	C	TT	TT	NN	CC	CAT	CGT	H	C	R	H	707
LYST	6242	-	20	ChrB07	53386519	2081	146	0	0.613445	188	72	0.276923	0.962963	A	G	AA	AG	GG	GG	CTG	CCG	P	P	P	L	2082
POLR1A	1580	-	12	ChrB13	79303782	527	156	0	0.655462	178	78	0.304688	0.948148	A	G	AA	AA	GG	GG	ATG	ACG	T	T	T	M	527
TTN	101321	-	315	ChrB05	66278182	33774	148	0	0.621849	190	74	0.280303	0.977778	C	T	CC	CC	TT	TT	CGT	CAT	H	H	H	R	35480
TTN	86413	-	291	ChrB05	66298817	28805	172	0	0.722689	190	52	0.214876	0.896296	T	C	TT	TT	NN	CC	ATC	GTC	I	V	V	I	30514
TTN	38888	-	189	ChrB05	66377327	12963	164	0	0.689076	180	68	0.274194	0.918519	G	A	GG	GG	NN	AA	ACC	ATC	I	I	I	T	14652
TTN	38860	-	189	ChrB05	66377355	12954	162	0	0.680672	175	83	0.321705	0.955556	G	C	GG	GG	TT	TT	CTC	GTC	I	I	V	L	14643
TTN	38839	-	189	ChrB05	66377376	12947	160	0	0.672269	184	68	0.269841	0.933333	G	C	GG	GC	CC	CC	CAC	GAC	D	D	D	H	14636
TTN	38795	-	189	ChrB05	66377420	12932	158	0	0.663866	190	62	0.246032	0.933333	C	T	CC	CC	TT	TT	GGT	GAT	D	D	D	G	14621
TTN	32045	-	134	ChrB05	66420588	10682	174	0	0.731092	128	116	0.47541	0.903704	C	T	CC	CC	TT	TT	GGA	GAA	-	E	E	G	11021
TTN	30749	-	121	ChrB05	66427067	10250	168	0	0.705882	190	70	0.269231	0.962963	C	G	CC	NN	GG	GG	CGT	CCT	-	-	P	R	10594
TTN	24077	-	86	ChrB05	66454279	8026	166	0	0.697479	108	64	0.372093	0.637037	C	T	CC	CT	TT	TT	CGT	CAT	H	H	H	R	8370
TTN	20948	-	75	ChrB05	66460000	6983	162	0	0.680672	197	67	0.253788	0.977778	A	G	AA	AA	GG	GG	ATG	ACG	T	T	T	M	7327
TTN	17897	-	64	ChrB05	66466620	5966	152	0	0.638655	190	72	0.274809	0.97037	A	G	GA	GG	GG	GG	ATC	ACC	T	T	T	I	6310
TTN	12755	-	45	ChrB05	66476687	4252	152	0	0.638655	196	64	0.246154	0.962963	G	T	GG	GG	TT	TT	GCA	GAA	E	-	E	A	4575
TTN	11654	-	45	ChrB05	66477788	3885	150	0	0.630252	192	70	0.267176	0.97037	A	G	AA	AA	GG	GG	ATG	ACG	T	-	T	M	4198
TTN	11244	-	45	ChrB05	66478198	3748	150	0	0.630252	189	69	0.267442	0.955556	T	A	TT	TT	GG	GG	GAA	GAT	E	-	D	E	4063
TTN	10991	-	45	ChrB05	66478451	3664	152	0	0.638655	187	69	0.269531	0.948148	T	C	TT	TT	CC	CC	TAC	TGC	C	-	C	Y	3979
TTN	10511	-	45	ChrB05	66478931	3504	158	0	0.663866	193	71	0.268939	0.977778	C	T	CC	CC	TT	TT	CGT	CAT	T	-	H	R	3818
TTN	9068	-	37	ChrB05	66505198	3023	178	0	0.747899	189	71	0.273077	0.962963	A	G	AA	AA	GG	GG	ATG	ACG	T	T	T	M	3022
TTN	8059	-	33	ChrB05	66507388	2687	158	0	0.663866	183	81	0.306818	0.977778	C	T	CC	CT	TT	TT	GTT	ATT	I	I	I	V	2686
TTN	3172	-	19	ChrB05	66519738	1058	162	0	0.680672	190	74	0.280303	0.977778	T	C	TT	TT	NN	CC	ATA	GTA	V	V	V	I	1057
TTN	2281	-	13	ChrB05	66523124	761	146	0	0.613445	186	70	0.273438	0.948148	T	C	TT	TT	CC	CC	ATT	GTT	V	V	V	I	759
TTN	2236	-	13	ChrB05	66523169	746	154	0	0.647059	191	71	0.270992	0.97037	C	T	CC	CC	TT	TT	GCA	ACA	A	T	T	A	744

### Sheet: Table S2
Gene	Chr:Position	Ref	Alt	Bruno	Poolepynten	A	C	G	T	Minor proportion
TTN	ChrB05:66377376	G	C	GG	GC	0	5	4	0	0.44
TTN	ChrB05:66454279	C	T	CC	CT	0	5	0	2	0.29
TTN	ChrB05:66466620	A	G	GA	GG	8	0	6	0	0.43
TTN	ChrB05:66507388	C	T	CC	CT	0	3	0	1	0.25
LYST	ChrB07:53393450	T	C	TT	TC	0	6	0	5	0.45
LYST	ChrB07:53433739	C	T	TT	TC	0	4	0	4	0.5
LYST	ChrB07:53386519	A	G	AA	AG	0	3	0	3	0.5
APOB	ChrB13:101400447	G	A	GA	GG	4	0	9	0	0.31
APOB	ChrB13:101401119	G	C	GC	GG	0	4	4	0	0.5
APOB	ChrB13:101405199	A	G	AG	AA	13	0	9	0	0.41
APOB	ChrB13:101405638	T	C	TC	TT	0	22	0	10	0.31
APOB	ChrB13:101406074	G	T	GT	GG	0	0	8	11	0.42
APOB	ChrB13:101406772	T	C	TC	TT	0	8	0	11	0.42
APOB	ChrB13:101408094	G	A	GA	GG	8	0	13	0	0.38

### Sheet: Table S3
Sample name	Geography	Coverage	Species	Reference
Bruno	Alaska, North America	18.09x	Polar bear	Wang et al. 2022
Poolepynten	Svalbard	6.06x	Polar bear	Lan et al. 2022
SG_SRR15170740	South Greenland	5.27x	Polar bear	Laidre et al. 2022
SG_SRR15170741	South Greenland	10.98x	Polar bear	Laidre et al. 2022
SG_SRR15170742	South Greenland	15.39x	Polar bear	Laidre et al. 2022
SG_SRR15170747	South Greenland	32.82x	Polar bear	Laidre et al. 2022
SG_SRR15170754	South Greenland	4.65x	Polar bear	Laidre et al. 2022
SG_SRR15170755	South Greenland	41.75x	Polar bear	Laidre et al. 2022
SG_SRR15170756	South Greenland	29.51x	Polar bear	Laidre et al. 2022
SG_SRR15170757	South Greenland	5.77x	Polar bear	Laidre et al. 2022
SG_SRR15170758	South Greenland	16.69x	Polar bear	Laidre et al. 2022
SG_SRR15170759	South Greenland	14.69x	Polar bear	Laidre et al. 2022
DRR276774	Hokkaido, Japan	49.89x	Brown bear	Endo et al. 2021
DRR276775	Hokkaido, Japan	39.47x	Brown bear	Endo et al. 2021
DRR276776	Hokkaido, Japan	40.04x	Brown bear	Endo et al. 2021
DRR276777	Hokkaido, Japan	36.33x	Brown bear	Endo et al. 2021
DRR276778	Hokkaido, Japan	38.59x	Brown bear	Endo et al. 2021
DRR276779	Hokkaido, Japan	37.55x	Brown bear	Endo et al. 2021
ABC15	ABCcoast2, North America	7.71304	Brown bear	de Jong et al. 2023
ABC16	ABCcoast2, North America	7.92656	Brown bear	de Jong et al. 2023
ABC7	ABCa, North America	10.2177	Brown bear	de Jong et al. 2023
ABC8	ABCa, North America	9.36581	Brown bear	de Jong et al. 2023
ABC9	ABCa, North America	6.45061	Brown bear	de Jong et al. 2023
Alaska1	Kodiak, North America	8.40999	Brown bear	de Jong et al. 2023
Alaska11	Alaska, North America	8.24962	Brown bear	de Jong et al. 2023
Alaska12	Alaska, North America	9.42528	Brown bear	de Jong et al. 2023
Alaska7	Alaska, North America	8.57049	Brown bear	de Jong et al. 2023
Alaska9	Alaska, North America	7.88649	Brown bear	de Jong et al. 2023
AlaskaN1	Alaska, North America	13.441	Brown bear	de Jong et al. 2023
AlaskaSW1	Aleutian, North America	14.4104	Brown bear	de Jong et al. 2023
AlaskaSW2	Aleutian, North America	13.3033	Brown bear	de Jong et al. 2023
AlaskaSW3	Aleutian, North America	17.9387	Brown bear	de Jong et al. 2023
AlaskaW1	Alaska, North America	13.3652	Brown bear	de Jong et al. 2023
Amur1	Amur,	8.65125	Brown bear	de Jong et al. 2023
Amur2	Amur, Siberia	9.16805	Brown bear	de Jong et al. 2023
Amur3	Amur, Siberia	9.68645	Brown bear	de Jong et al. 2023
Amur4	Sakhalin,	8.922	Brown bear	de Jong et al. 2023
Amur5	Yakutia, Siberia	15.1056	Brown bear	de Jong et al. 2023
Canada1	Westcoast, North America	11.0811	Brown bear	de Jong et al. 2023
Canada10	HudsonBay, North America	7.51153	Brown bear	de Jong et al. 2023
Canada11	HudsonBay, North America	4.67659	Brown bear	de Jong et al. 2023
Canada12	HudsonBay, North America	9.27477	Brown bear	de Jong et al. 2023
Canada2	HudsonBay, North America	11.9446	Brown bear	de Jong et al. 2023
Canada3	HudsonBay, North America	11.2321	Brown bear	de Jong et al. 2023
Canada4	HudsonBay, North America	6.3166	Brown bear	de Jong et al. 2023
Canada5	HudsonBay, North America	9.677	Brown bear	de Jong et al. 2023
Canada6	HudsonBay, North America	8.27137	Brown bear	de Jong et al. 2023
Canada7	HudsonBay, North America	7.99377	Brown bear	de Jong et al. 2023
Canada8	HudsonBay, North America	7.88987	Brown bear	de Jong et al. 2023
Canada9	HudsonBay, North America	10.3815	Brown bear	de Jong et al. 2023
CentralRussia1	Ural, Siberia	7.81437	Brown bear	de Jong et al. 2023
CentralRussia2	CentreRus2, Siberia	7.44254	Brown bear	de Jong et al. 2023
CentralRussia3	CentreRus, Siberia	8.09675	Brown bear	de Jong et al. 2023
CentralRussia4	CentreRus, Siberia	7.56644	Brown bear	de Jong et al. 2023
CentralRussia5	Ural, MiddleEast	7.35554	Brown bear	de Jong et al. 2023
Estonia1	Baltic, Europe	8.44586	Brown bear	de Jong et al. 2023
Estonia2	Baltic, Europe	9.60421	Brown bear	de Jong et al. 2023
FarEast1	Magadan,	16.1321	Brown bear	de Jong et al. 2023
FarEast10	Magadan,	15.9245	Brown bear	de Jong et al. 2023
FarEast11	Magadan,	7.94091	Brown bear	de Jong et al. 2023
FarEast2	Magadan,	7.66949	Brown bear	de Jong et al. 2023
FarEast3	Magadan,	7.74948	Brown bear	de Jong et al. 2023
FarEast4	Magadan,	8.0265	Brown bear	de Jong et al. 2023
FarEast6	Yakutia, Siberia	9.60082	Brown bear	de Jong et al. 2023
FarEast7	Yakutia, Siberia	7.93532	Brown bear	de Jong et al. 2023
FarEast8	Yakutia, Siberia	9.085	Brown bear	de Jong et al. 2023
FarEast9	Yakutia, Siberia	9.00616	Brown bear	de Jong et al. 2023
Finland2	Baltic, Europe	8.07154	Brown bear	de Jong et al. 2023
Finland3	Baltic, Europe	8.4688	Brown bear	de Jong et al. 2023
Himalaya1*	Himalaya, Himalaya	4.35658	Brown bear	de Jong et al. 2023
Hokkaido1	Hokkaido, Japan	8.04921	Brown bear	de Jong et al. 2023
IranGudrun*	MiddleEast, MiddleEast	7.79133	Brown bear	de Jong et al. 2023
Kamtschatka3	Kamtchatka,	8.17875	Brown bear	de Jong et al. 2023
Kamtschatka4	Kamtchatka,	9.5408	Brown bear	de Jong et al. 2023
Kirkenes	NorthScand, Europe	27.6765	Brown bear	de Jong et al. 2023
Kodiak1	Kodiak, North America	19.1228	Brown bear	de Jong et al. 2023
Kodiak2	Kodiak, North America	14.1149	Brown bear	de Jong et al. 2023
Kodiak3	Kodiak, North America	14.7372	Brown bear	de Jong et al. 2023
Kodiak4	Kodiak, North America	17.093	Brown bear	de Jong et al. 2023
Kodiak5	Kodiak, North America	12.6817	Brown bear	de Jong et al. 2023
Kodiak6	Kodiak, North America	15.2515	Brown bear	de Jong et al. 2023
Norway1***	NorthScand, Europe	10.6118	Brown bear	de Jong et al. 2023
Norway2***	NorthScand, Europe	9.94206	Brown bear	de Jong et al. 2023
Norway3	NorthScand, Europe	8.93244	Brown bear	de Jong et al. 2023
Norway4	NorthScand, Europe	7.27048	Brown bear	de Jong et al. 2023
Norway6	NorthScand, Europe	7.7797	Brown bear	de Jong et al. 2023
Norway7	MidScand, Europe	7.70092	Brown bear	de Jong et al. 2023
Norway8	NorthScand, Europe	7.71093	Brown bear	de Jong et al. 2023
Rumania1	Europe, Europe	8.10233	Brown bear	de Jong et al. 2023
Rumania2	Europe, Europe	7.89953	Brown bear	de Jong et al. 2023
Rumania3	Europe, Europe	7.99853	Brown bear	de Jong et al. 2023
Rumania4	Europe, Europe	9.08203	Brown bear	de Jong et al. 2023
Rumania5	Europe, Europe	9.28704	Brown bear	de Jong et al. 2023
Russia_Kola1	NorthScand, Europe	8.60736	Brown bear	de Jong et al. 2023
Russia_Kola3	NorthScand, Europe	8.12524	Brown bear	de Jong et al. 2023
SouthNorway1	SouthScand, Europe	7.92689	Brown bear	de Jong et al. 2023
SouthNorway2	SouthScand, Europe	7.3663	Brown bear	de Jong et al. 2023
SouthNorway3	SouthScand, Europe	7.97466	Brown bear	de Jong et al. 2023
SouthNorway4	MidScand, Europe	7.50269	Brown bear	de Jong et al. 2023
SouthNorway5	SouthScand, Europe	8.27036	Brown bear	de Jong et al. 2023
SouthNorway6	MidScand, Europe	8.06952	Brown bear	de Jong et al. 2023
SouthNorway7	MidScand, Europe	7.99643	Brown bear	de Jong et al. 2023
TurkeyMartin*	MiddleEast, MiddleEast	7.97944	Brown bear	de Jong et al. 2023
Ural1	Ural, MiddleEast	7.66122	Brown bear	de Jong et al. 2023
Ural2	Ural, MiddleEast	6.74269	Brown bear	de Jong et al. 2023
Ural3	Ural, MiddleEast	7.77947	Brown bear	de Jong et al. 2023
Ural4	Ural, MiddleEast	8.75523	Brown bear	de Jong et al. 2023
Ural5	Ural, MiddleEast	7.48844	Brown bear	de Jong et al. 2023
Ural6	Ural, MiddleEast	9.31989	Brown bear	de Jong et al. 2023
US1	Westcoast, North America	14.0593	Brown bear	de Jong et al. 2023
US2	Westcoast, North America	12.2064	Brown bear	de Jong et al. 2023
US3	Westcoast, North America	9.24363	Brown bear	de Jong et al. 2023
US6	Westcoast, North America	7.6069	Brown bear	de Jong et al. 2023
US8	Westcoast, North America	14.5008	Brown bear	de Jong et al. 2023
